# OmrA sRNA Inhibits Translation of Phosphoenolpyruvate Carboxylase to Impair TCA-Cycle Flux

**DOI:** 10.64898/2026.06.26.734723

**Authors:** Thomas Stenum, Kim Boi Le Huyen, Jonas Kjellin, Sanna Koskiniemi, E. Gerhart H. Wagner, Erik Holmqvist

## Abstract

Small RNAs (sRNAs) rarely cause strong growth phenotypes upon overexpression, complicating efforts to link regulatory interactions to physiological outcomes. Here, we report that high levels of the *Escherichia coli* sRNA OmrA, but not its sibling OmrB, severely inhibit growth in glucose minimal medium. Genetic, biochemical, and physiological analyses indicate that OmrA-dependent toxicity results from reduced flux through the tricarboxylic acid (TCA) cycle. A UV-based suppressor screen identified mutations in the gene encoding Hfq, the RNA-chaperone that aids sRNA-mRNA interactions. Secondly, three independent mutations clustered in the ribosome-binding site of *ppc*, encoding phosphoenolpyruvate carboxylase, a key anaplerotic enzyme. OmrA directly inhibits Ppc translation via Hfq-dependent base-pairing in the *ppc* 5′ UTR, including the mutated nucleotides obtained in the genetic screen. OmrA is significantly more effective than OmrB in *ppc* repression *in vivo* and *in vitro*, consistent with sequence divergence in their central regions. Supplementation with glutamate, glutamine, or downstream TCA cycle metabolites fully restores growth, linking reduced Ppc levels to metabolic limitation. These results identify *ppc* as a physiologically relevant OmrA target and suggest how RNA toxicity can uncover central metabolic nodes used by sRNAs to modulate bacterial physiology.
