## Supplementary table 4 for "OmrA sRNA Inhibits Translation of Phosphoenolpyruvate Carboxylase to Impair TCA-Cycle Flux"

### Sheet: Description
SAMPLE	Bacterial isolate
CHROM	E. coli MG1655 refence genome NC_000913.3
POS	Chromosomal position
REF	Nucleotide base in reference genome
ALT	Nucleotide base in isloate
DP	Read coverage at mutated position
AF	Fraction of reads with mutation
GENE	Annotation overlapping with mutation. If no annoation: Intergenic
UPSTREAM_GENE	Gene upstream of mutation
DOWNSTREAM_GENE	Gene downstream of mutation

### Sheet: All mutations
SAMPLE	CHROM	POS	REF	ALT	DP	AF	GENE	UPSTREAM_GENE	DOWNSTREAM_GENE
1.1_duplex	NC_000913.3	1516507	T	A	13	1	patD	ydcV	yncL
1.1_duplex	NC_000913.3	1929264	G	A	13	0.923077	yebE	ptrB	yebF
1.1_duplex	NC_000913.3	2207016	C	T	12	1	yehM	yehL	yehP
1.1_duplex	NC_000913.3	4400413	C	A	19	1	hfq	miaA	hflX
1.2_duplex	NC_000913.3	257744	C	A	35	0.942857	frsA	gpt	crl
1.2_duplex	NC_000913.3	336406	C	A	21	1	yahE	yahD	yahF
1.2_duplex	NC_000913.3	379163	C	T	25	1	frmA	frmB	frmR
1.2_duplex	NC_000913.3	384309	T	C	27	0.925926	yaiS	yaiP	tauA
1.2_duplex	NC_000913.3	411765	A	G	16	1	araJ	mak	sbcC
1.2_duplex	NC_000913.3	411770	T	G	16	1	araJ	mak	sbcC
1.2_duplex	NC_000913.3	462655	T	A	15	1	ppiD	hupB	ybaV
1.2_duplex	NC_000913.3	480145	G	C	18	1	hha	maa	tomB
1.2_duplex	NC_000913.3	606504	C	T	17	0.941176	ybdK	ybdJ	sokE
1.2_duplex	NC_000913.3	1636029	G	A	16	0.9375	nohQ	stfQ	ynfO
1.2_duplex	NC_000913.3	1653956	G	A	16	0.9375	rspA	rspB	ynfA
1.2_duplex	NC_000913.3	1661465	C	T	20	1	ynfF	ynfE	ynfG
1.2_duplex	NC_000913.3	1670529	T	C	12	0.916667	ynfM	ynfL	asr
1.2_duplex	NC_000913.3	2246126	G	A	22	0.954545	cirA	yeiG	lysP
1.2_duplex	NC_000913.3	2381243	C	T	22	1	elaA	elaB	rbn
1.2_duplex	NC_000913.3	2516752	C	T	23	0.956522	yfeA	insL1	alaX
1.2_duplex	NC_000913.3	2570344	C	T	27	1	intergenic	eutJ	eutE
1.2_duplex	NC_000913.3	2974186	T	A	32	1	aas	lplT	omrA
1.2_duplex	NC_000913.3	3028272	G	A	23	1	ygfQ	guaD	ygfS
1.2_duplex	NC_000913.3	3274195	G	A	29	0.965517	garP	garL	garD
1.2_duplex	NC_000913.3	4503651	A	G	31	0.967742	intergenic	insG	yjhB
1.3_duplex	NC_000913.3	624375	G	C	46	1	fepB	entS	entC
1.3_duplex	NC_000913.3	1330790	T	A	46	1	intergenic	yciN	topA
1.3_duplex	NC_000913.3	2527364	G	A	53	1	yfeH	yfeR	ypeB
1.3_duplex	NC_000913.3	3008412	C	T	55	0.927273	ygeX	ygeW	ygeY
1.3_duplex	NC_000913.3	3346889	G	T	47	0.978723	ptsN	hpf	yhbJ
1.3_duplex	NC_000913.3	3473883	C	T	52	1	rpsG	fusA	rpsL
1.3_duplex	NC_000913.3	4400396	G	A	60	0.95	hfq	miaA	hflX
10.1_duplex	NC_000913.3	831333	C	T	125	1	rhlE	ybiH	ybiA
10.1_duplex	NC_000913.3	1003976	C	T	111	1	ycbF	ycbV	pyrD
10.1_duplex	NC_000913.3	3026918	G	A	121	0.983471	guaD	xanQ	ygfQ
10.1_duplex	NC_000913.3	3027075	A	T	122	0.868852	guaD	xanQ	ygfQ
10.1_duplex	NC_000913.3	3041049	G	A	118	0.966102	sdhE	cptA	ygfZ
10.1_duplex	NC_000913.3	3283914	T	C	124	1	kbaY	agaS	agaB
10.1_duplex	NC_000913.3	3652584	C	T	134	0.895522	insH1	yhiS	yhiS
10.1_duplex	NC_000913.3	3652602	A	G	133	0.992481	insH1	yhiS	yhiS
10.1_duplex	NC_000913.3	3796930	T	A	116	0.801724	waaC	waaF	waaL
10.1_duplex	NC_000913.3	4400396	G	A	126	1	hfq	miaA	hflX
10.2_duplex	NC_000913.3	1543021	G	A	110	0.990909	narU	narZ	yddK
10.2_duplex	NC_000913.3	4188947	G	A	88	0.977273	rpoC	rpoB	yjaZ
10.2_duplex	NC_000913.3	4468052	C	T	100	0.99	mgtA	mgtL	ridA
2.1_duplex	NC_000913.3	605592	G	A	31	0.935484	ybdF	nfsB	ybdJ
2.1_duplex	NC_000913.3	810970	A	T	27	1	bioF	bioB	bioC
2.1_duplex	NC_000913.3	810971	C	T	27	1	bioF	bioB	bioC
2.1_duplex	NC_000913.3	1523341	G	A	25	1	yncE	yncD	ansP
2.1_duplex	NC_000913.3	2256574	G	A	32	0.96875	psuT	yeiL	psuG
2.1_duplex	NC_000913.3	2328279	G	A	32	1	yfaQ	yfaP	yfaS
2.1_duplex	NC_000913.3	2726042	C	T	32	0.96875	intergenic	kgtP	rrfG
2.1_duplex	NC_000913.3	3362520	G	A	26	0.884615	yhcA	gltF	yhcD
2.1_duplex	NC_000913.3	3376257	G	A	29	1	intergenic	dcuD	sspB
2.1_duplex	NC_000913.3	4166365	C	T	26	1	intergenic	murI	rrsB
2.1_duplex	NC_000913.3	4341907	C	T	19	0.947368	intergenic	melR	melA
2.1_duplex	NC_000913.3	4363165	G	A	38	0.973684	yjdC	pheU	dsbD
2.1_duplex	NC_000913.3	4400396	G	A	41	1	hfq	miaA	hflX
2.2_duplex	NC_000913.3	832273	G	T	19	1	intergenic	rhlE	ybiA
2.2_duplex	NC_000913.3	1007816	G	A	22	1	intergenic	ycbX	rlmL
2.2_duplex	NC_000913.3	1466081	C	T	29	1	ydbA	ynbG	insD1
2.2_duplex	NC_000913.3	1637729	T	A	23	1	gnsB	ydfO	ynfN
2.2_duplex	NC_000913.3	1639359	T	G	18	1	rzpQ	cspI	rzoQ
2.2_duplex	NC_000913.3	2355049	T	C	28	1	glpB	glpA	glpC
2.2_duplex	NC_000913.3	3321241	G	A	23	0.956522	yhbX	argG	leuU
2.2_duplex	NC_000913.3	3467911	T	C	28	0.928571	chiA	bfd	tufA
2.2_duplex	NC_000913.3	3986257	T	A	33	1	intergenic	aslA	glmZ
2.2_duplex	NC_000913.3	3986258	A	T	34	0.941176	intergenic	aslA	glmZ
2.2_duplex	NC_000913.3	4288095	A	G	29	1	nrfA	acs	nrfB
2.2_duplex	NC_000913.3	4400450	T	C	23	1	hfq	miaA	hflX
2.3_duplex	NC_000913.3	4400338	G	A	106	0.981132	hfq	miaA	hflX
2.3_duplex	NC_000913.3	4400339	G	A	107	0.981308	hfq	miaA	hflX
3.4_duplex	NC_000913.3	2008974	T	A	42	1	yedE	yedD	yedF
3.4_duplex	NC_000913.3	2395633	C	T	43	1	nuoJ	nuoK	nuoI
3.4_duplex	NC_000913.3	2861454	G	T	29	0.931034	ygbJ	ygbI	ygbK
3.4_duplex	NC_000913.3	4153106	C	A	30	0.933333	intergenic	ppc	argE
3.5_duplex	NC_000913.3	586677	T	C	23	0.869565	envY	pauD	ybcH
3.5_duplex	NC_000913.3	867902	C	T	17	1	gsiA	iaaA	gsiB
3.5_duplex	NC_000913.3	867903	C	T	17	1	gsiA	iaaA	gsiB
3.5_duplex	NC_000913.3	991292	C	T	20	0.95	pepN	pncB	ssuB
3.5_duplex	NC_000913.3	1858823	G	A	21	1	ydjJ	ydjI	ydjK
3.5_duplex	NC_000913.3	1932178	T	A	18	1	eda	purT	edd
3.5_duplex	NC_000913.3	1932710	G	A	19	1	eda	purT	edd
3.5_duplex	NC_000913.3	1932711	G	A	19	1	eda	purT	edd
3.5_duplex	NC_000913.3	3550351	A	G	30	0.933333	malP	malQ	malT
3.5_duplex	NC_000913.3	3661060	G	A	26	1	mdtF	mdtE	gadW
3.5_duplex	NC_000913.3	3922573	A	T	23	1	intergenic	atpI	rsmG
3.5_duplex	NC_000913.3	4235756	T	A	29	1	intergenic	pgi	yjbE
3.5_duplex	NC_000913.3	4249980	G	A	18	0.888889	malM	lamB	yjbI
3.5_duplex	NC_000913.3	4400360	T	A	29	0.965517	hfq	miaA	hflX
3.6_duplex	NC_000913.3	1860748	T	A	32	0.96875	ydjL	ydjK	yeaC
3.6_duplex	NC_000913.3	1860749	C	T	32	1	ydjL	ydjK	yeaC
3.6_duplex	NC_000913.3	2313119	A	G	45	1	micF	ompC	rcsD
3.6_duplex	NC_000913.3	2385590	G	C	53	1	yfbK	elaD	yfbL
3.6_duplex	NC_000913.3	3262119	T	A	50	1	tdcE	tdcF	tdcD
3.6_duplex	NC_000913.3	3788982	G	A	61	0.983607	yibQ	envC	waaH
3.6_duplex	NC_000913.3	3934551	G	A	42	0.904762	rbsA	rbsD	rbsC
3.6_duplex	NC_000913.3	4153108	G	A	40	0.975	intergenic	ppc	argE
4.2_duplex	NC_000913.3	297253	C	T	10	1	ptwF	intF	yagP
4.2_duplex	NC_000913.3	2981517	G	C	12	1	araE	ygeA	kduD
4.2_duplex	NC_000913.3	2981518	C	T	13	0.923077	araE	ygeA	kduD
4.2_duplex	NC_000913.3	3675321	G	A	10	0.9	yhjE	yhjD	yhjG
4.5_duplex	NC_000913.3	180316	C	T	104	0.980769	dgt	mtn	degP
4.5_duplex	NC_000913.3	335149	G	A	97	0.979381	intergenic	yahC	yahD
4.5_duplex	NC_000913.3	536235	C	T	109	0.981651	hyi	gcl	glxR
4.5_duplex	NC_000913.3	596721	T	C	105	0.990476	cusC	cusR	cusF
4.5_duplex	NC_000913.3	1099992	C	T	90	1	ycdY	ycdX	ycdZ
4.5_duplex	NC_000913.3	1214283	G	T	81	0.975309	bluF	bluR	ycgZ
4.5_duplex	NC_000913.3	2242190	G	A	103	0.990291	yeiB	galS	folE
4.5_duplex	NC_000913.3	3017352	G	A	125	0.944	ygfK	mocA	ssnA
4.5_duplex	NC_000913.3	3171967	A	T	119	0.983193	ygiZ	qseC	mdaB
4.5_duplex	NC_000913.3	3197114	A	G	104	0.961538	glnE	hldE	ygiF
4.5_duplex	NC_000913.3	3579250	C	T	99	1	yhhW	gntR	yhhX
4.5_duplex	NC_000913.3	3798718	C	T	59	0.966102	waaU	waaL	waaZ
4.5_duplex	NC_000913.3	4188947	G	A	110	0.990909	rpoC	rpoB	yjaZ
5.5_duplex	NC_000913.3	124792	G	A	64	0.953125	aceE	pdhR	aceF
5.5_duplex	NC_000913.3	343832	G	T	62	0.967742	yahK	yahJ	yahL
5.5_duplex	NC_000913.3	1616048	G	A	61	0.967213	yneK	yneJ	ydeA
5.5_duplex	NC_000913.3	1995609	A	G	60	1	intergenic	uvrY	yecF
5.5_duplex	NC_000913.3	4182923	C	T	44	0.954545	rpoB	rplL	rpoC
5.5_duplex	NC_000913.3	4516534	A	T	68	0.985294	fecA	fecB	fecR
5.6_duplex	NC_000913.3	207568	G	A	61	0.95082	dnaE	rnhB	accA
5.6_duplex	NC_000913.3	564513	C	A	46	0.978261	intergenic	sfmZ	argU
5.6_duplex	NC_000913.3	640320	G	A	60	0.916667	ahpF	ahpC	uspG
5.6_duplex	NC_000913.3	756948	C	T	45	0.977778	sdhA	sdhD	sdhB
5.6_duplex	NC_000913.3	1480380	G	A	60	1	ynbC	ynbB	ynbD
5.6_duplex	NC_000913.3	1480547	C	T	60	0.983333	ynbC	ynbB	ynbD
5.6_duplex	NC_000913.3	1480548	C	T	61	0.983607	ynbC	ynbB	ynbD
5.6_duplex	NC_000913.3	1612669	A	G	41	1	glsB	yneG	sad
5.6_duplex	NC_000913.3	1726050	C	T	47	0.978723	nemR	ydhL	nemA
5.6_duplex	NC_000913.3	1748611	C	T	36	0.972222	ydhS	ydhR	ydhT
5.6_duplex	NC_000913.3	1910240	C	T	45	1	intergenic	kdgR	yebQ
5.6_duplex	NC_000913.3	2266978	G	A	49	1	yeiQ	yeiP	yeiR
5.6_duplex	NC_000913.3	3797075	G	A	46	1	waaL	waaC	waaU
5.6_duplex	NC_000913.3	3798849	G	A	35	1	waaU	waaL	waaZ
5.6_duplex	NC_000913.3	4182923	C	T	55	1	rpoB	rplL	rpoC
5.6_duplex	NC_000913.3	4322464	C	T	44	0.954545	phnE	phnF	phnD
5.6_duplex	NC_000913.3	4401098	C	T	57	0.964912	hflX	hfq	hflK
5.6_duplex	NC_000913.3	4425903	A	T	43	1	rpsR	priB	rplI
5.6_duplex	NC_000913.3	4425904	C	T	43	0.976744	rpsR	priB	rplI
6.6_duplex	NC_000913.3	640982	G	A	24	1	ahpF	ahpC	uspG
6.6_duplex	NC_000913.3	1858164	C	T	16	1	ydjJ	ydjI	ydjK
6.6_duplex	NC_000913.3	2335815	G	A	14	1	yfaA	yfaT	gyrA
6.6_duplex	NC_000913.3	2571894	C	A	22	0.954545	eutN	eutE	eutM
6.6_duplex	NC_000913.3	2574509	C	T	21	1	eutQ	eutT	eutP
6.6_duplex	NC_000913.3	4400466	C	T	17	1	hfq	miaA	hflX
6.7_duplex	NC_000913.3	1152715	C	T	55	0.981818	fabF	acpP	pabC
6.7_duplex	NC_000913.3	3639950	T	A	49	1	intergenic	uspB	uspA
6.7_duplex	NC_000913.3	4088196	G	A	73	0.986301	frvR	yiiG	frvX
6.7_duplex	NC_000913.3	4153103	C	G	62	0.951613	intergenic	ppc	argE
7.6_duplex	NC_000913.3	3673124	G	A	14	1	yhjC	yhjB	yhjD
7.6_duplex	NC_000913.3	3726759	G	A	10	0.9	wecH	ysaB	yiaA
7.6_duplex	NC_000913.3	4400396	G	A	10	0.9	hfq	miaA	hflX
7.7_duplex	NC_000913.3	84206	G	A	65	1	intergenic	leuL	leuO
7.7_duplex	NC_000913.3	238637	T	C	80	0.9875	ykfM	yafT	yafU
7.7_duplex	NC_000913.3	1174173	T	C	62	0.919355	ycfT	mfd	lolC
7.7_duplex	NC_000913.3	1190467	A	G	60	0.966667	intergenic	phoP	purB
7.7_duplex	NC_000913.3	1602474	A	T	78	1	lsrA	lsrR	lsrC
7.7_duplex	NC_000913.3	1641849	A	T	87	0.908046	intergenic	cspB	cspF
7.7_duplex	NC_000913.3	1836250	C	T	65	1	ynjB	ynjA	ynjC
7.7_duplex	NC_000913.3	2053030	A	G	81	0.987654	yeeL	yeeJ	shiA
7.7_duplex	NC_000913.3	3321629	C	T	76	0.986842	intergenic	yhbX	leuU
7.7_duplex	NC_000913.3	3344834	G	C	91	0.989011	rpoN	lptB	hpf
7.7_duplex	NC_000913.3	3467341	G	A	87	1	chiA	bfd	tufA
7.7_duplex	NC_000913.3	3855569	T	C	121	0.991736	yidF	emrD	yidG
8.7_duplex	NC_000913.3	537594	A	G	97	0.979381	intergenic	glxR	ybbW
8.7_duplex	NC_000913.3	1511188	G	A	69	1	ydcR	hicB	ydcS
8.7_duplex	NC_000913.3	1951161	G	A	61	0.901639	yecD	aspS	yecE
8.7_duplex	NC_000913.3	2586744	G	A	75	0.96	narQ	aegA	acrD
8.7_duplex	NC_000913.3	4071045	G	A	84	0.988095	yihS	yihR	yihT
8.7_duplex	NC_000913.3	4188953	G	A	98	1	rpoC	rpoB	yjaZ
8.8_duplex	NC_000913.3	1198435	G	A	63	1	intergenic	ymfE	lit
8.8_duplex	NC_000913.3	1272071	G	A	67	0.985075	intergenic	chaA	chaB
8.8_duplex	NC_000913.3	2773785	G	A	70	0.985714	yfjW	yfjV	ypjI
8.8_duplex	NC_000913.3	2877576	G	A	81	0.975309	iap	cysD	ygbF
8.8_duplex	NC_000913.3	4412850	C	T	94	0.968085	yjfM	yjfL	yjfC
8.8_duplex	NC_000913.3	4518091	C	T	91	1	fecI	fecR	insA
9.5_duplex	NC_000913.3	1381510	T	A	54	0.944444	ycjV	ycjU	ompG
9.5_duplex	NC_000913.3	1499166	G	A	60	0.966667	rimL	ydcH	ydcK
9.5_duplex	NC_000913.3	2122939	C	T	55	1	cpsG	wcaJ	cpsB
9.5_duplex	NC_000913.3	2138471	A	C	52	0.980769	yegH	wza	asmA
9.5_duplex	NC_000913.3	2227405	G	A	48	0.979167	mdtQ	yohF	yohP
9.5_duplex	NC_000913.3	2572462	C	T	42	1	intergenic	eutM	eutD
9.5_duplex	NC_000913.3	3152632	G	A	43	1	metC	exbB	yghB
9.5_duplex	NC_000913.3	4087620	T	C	48	0.958333	yiiG	fdhD	frvR
9.5_duplex	NC_000913.3	4400388	G	T	59	1	hfq	miaA	hflX
9.6_duplex	NC_000913.3	263463	T	A	16	0.9375	ykfI	ykfN	yafW
9.6_duplex	NC_000913.3	487668	A	G	12	1	mscK	acrR	ybaM
9.6_duplex	NC_000913.3	1234722	G	A	12	0.916667	intergenic	nhaB	fadR
9.6_duplex	NC_000913.3	1345650	C	T	11	0.909091	gmr	yciZ	ymiB
9.6_duplex	NC_000913.3	2248863	A	T	16	1	yeiE	lysP	yeiH
9.6_duplex	NC_000913.3	2248864	C	T	18	1	yeiE	lysP	yeiH
9.6_duplex	NC_000913.3	2343307	C	T	10	1	yfaL	ubiG	nrdA
9.6_duplex	NC_000913.3	2343308	C	T	10	1	yfaL	ubiG	nrdA
9.6_duplex	NC_000913.3	2621931	T	A	17	1	purM	upp	purN
9.6_duplex	NC_000913.3	3312884	A	T	11	1	rbfA	truB	infB
9.6_duplex	NC_000913.3	3601033	C	T	18	0.833333	ftsX	rpoH	ftsE
9.6_duplex	NC_000913.3	3746673	G	A	13	1	yiaO	yiaN	lyxK
9.6_duplex	NC_000913.3	3858316	T	C	19	0.894737	yidJ	yidI	yidK
9.6_duplex	NC_000913.3	3902650	T	A	13	1	bglB	bglH	bglF
9.6_duplex	NC_000913.3	4400360	T	C	18	0.944444	hfq	miaA	hflX
9.6_duplex	NC_000913.3	4521605	A	T	12	1	yjhF	yjhU	yjhG

### Sheet: Mutations per gene
GENE	UPSTREAM_GENE	OCCURENCE
hfq		12
intergenic	ppc	3
eda		3
rpoC		3
ynbC		3
intergenic	aslA	2
ahpF		2
araE		2
araJ		2
bioF		2
chiA		2
gsiA		2
guaD		2
insH1		2
rpoB		2
rpsR		2
waaU		2
ydjJ		2
ydjL		2
yeiE		2
yfaL		2
intergenic	eutJ	1
intergenic	insG	1
intergenic	yciN	1
intergenic	kgtP	1
intergenic	dcuD	1
intergenic	murI	1
intergenic	melR	1
intergenic	rhlE	1
intergenic	ycbX	1
intergenic	atpI	1
intergenic	pgi	1
intergenic	yahC	1
intergenic	uvrY	1
intergenic	sfmZ	1
intergenic	kdgR	1
intergenic	uspB	1
intergenic	leuL	1
intergenic	phoP	1
intergenic	cspB	1
intergenic	yhbX	1
intergenic	glxR	1
intergenic	ymfE	1
intergenic	chaA	1
intergenic	eutM	1
intergenic	nhaB	1
aas		1
aceE		1
bglB		1
bluF		1
cirA		1
cpsG		1
cusC		1
dgt		1
dnaE		1
elaA		1
envY		1
eutN		1
eutQ		1
fabF		1
fecA		1
fecI		1
fepB		1
frmA		1
frsA		1
frvR		1
ftsX		1
garP		1
glnE		1
glpB		1
glsB		1
gmr		1
gnsB		1
hflX		1
hha		1
hyi		1
iap		1
kbaY		1
lsrA		1
malM		1
malP		1
mdtF		1
mdtQ		1
metC		1
mgtA		1
micF		1
mscK		1
narQ		1
narU		1
nemR		1
nohQ		1
nrfA		1
nuoJ		1
patD		1
pepN		1
phnE		1
ppiD		1
psuT		1
ptsN		1
ptwF		1
purM		1
rbfA		1
rbsA		1
rhlE		1
rimL		1
rpoN		1
rpsG		1
rspA		1
rzpQ		1
sdhA		1
sdhE		1
tdcE		1
waaC		1
waaL		1
wecH		1
yahE		1
yahK		1
yaiS		1
ybdF		1
ybdK		1
ycbF		1
ycdY		1
ycfT		1
ycjV		1
ydbA		1
ydcR		1
ydhS		1
yebE		1
yecD		1
yedE		1
yeeL		1
yegH		1
yehM		1
yeiB		1
yeiQ		1
yfaA		1
yfaQ		1
yfbK		1
yfeA		1
yfeH		1
yfjW		1
ygbJ		1
ygeX		1
ygfK		1
ygfQ		1
ygiZ		1
yhbX		1
yhcA		1
yhhW		1
yhjC		1
yhjE		1
yiaO		1
yibQ		1
yidF		1
yidJ		1
yihS		1
yiiG		1
yjdC		1
yjfM		1
yjhF		1
ykfI		1
ykfM		1
yncE		1
yneK		1
ynfF		1
ynfM		1
ynjB		1
